# Does charging for corrections in the bioscience literature disincentivize pre-publication handling of problematic image data? An ImageTwin-AI study

**DOI:** 10.64898/2026.01.16.700000

**Authors:** Paul S. Brookes

## Abstract

The Committee on Publication Ethics (COPE) recommends that publishers do not charge for corrections to published papers. Until late 2024 the *Journal of Cancer* levied a charge on authors (50% of the original article processing charge, APC) for publication of a correction. Herein, it was hypothesized this could disincentivize the discovery and removal of problematic data prior to publication, since post-publication discovery and correction would generate additional revenue. The correction charge policy at *J. Cancer* was rescinded in 2025, permitting a test of the hypothesis by comparing the prevalence of problematic image data in the journal before and after the policy change. Recently developed artificial intelligence (AI) tools afford the ability to screen scientific publications for problematic image data. As such, the 2024-2025 output of *J. Cancer* was analyzed using ImageTwin-AI, followed by human verification and annotation of identified problems. Of 754 papers analyzed, 510 contained image data. Of these, 95 (18.6 %) showed evidence of inappropriate image manipulation, with 19 papers (3.7 %) having images that overlapped with unrelated papers. The prevalence of papers with problem images was 20.3% in 2024, and 15.9% in 2025, suggesting only a modest impact of the policy change on pre-publication handling of such problems.
