## Supplementary material for "Does charging for corrections in the bioscience literature disincentivize pre-publication handling of problematic image data? An ImageTwin-AI study": Spreadsheet with data

### Sheet: Stats
		2024			2025			Both years
		#	As %		#	As %		#	As %
	No image data	151	0.324034		93	0.322917		244	0.323607
	Has Images	315	0.675966		195	0.677083		510	0.676393
	Has images, no problems	251	0.796825		164	0.841026		415	0.813725
	Has image & problems	64	0.203175		31	0.158974		95	0.186275
	Overlap w. other paper	14	0.0444444		5	0.025641		19	0.0372549
	Total	466			288			754
	Total # of problems	100			53			153
	Avg' problems per paper	1.5625			1.70968			1.61053

### Sheet: 2024
Page	Citation	DOI	Figure(s)	Problem	Other Paper	Dupl' both between AND within?
1	J. Cancer. 2024; 15(2): 343-355.	DOI: 10.7150/jca.86393	2C	GAPDH blot dupl' from Fig. 2F of -->	Oncology Letters 20: 169, 2020 DOI: 10.3892/ol.2020.12032
2	J. Cancer. 2024; 15(2): 356-369.	DOI: 10.7150/jca.83985	3A	Cell image dupl' from Fig. 5 of -->	Evidence-Based Complementary and Alternative Medicine Vol 2021, Article ID 5547578, DOI: 10.1155/2021/5547578
3	J. Cancer. 2024; 15(2): 356-369.	DOI: 10.7150/jca.83985	7A/B	Multiple histology images dupl' from Fig. 5A of -->	World J Gastroenterol 2022, 28(35): 5154-5174. DOI: 10.3748/wjg.v28.i35.5154
4	J. Cancer. 2024; 15(2): 356-369.	DOI: 10.7150/jca.83985	4D/4E/5A/5B	Multiple histology images dupl' between Figs. 4D/4E/5A/5B		1
5	J. Cancer. 2024; 15(2): 356-369.	DOI: 10.7150/jca.83985	4B/6A	Integrin B1 blot in Fig. 4B dupl' Fibronectin blot in Fig. 6A
6	J. Cancer. 2024; 15(4): 871-879.	doi: 10.7150/jca.90732	6	Histology images dupl' from Fig. 1 of -->	J. Cancer. 2014; 5(5): 344-350. doi: 10.7150/jca.9021
7	J. Cancer. 2024; 15(4): 880-888.	doi: 10.7150/jca.90494	5	Photo images dupl' from Fig. 5 of -->	J. Cancer. 2024; 15(4): 880-888. doi: 10.7150/jca.90494
8	J. Cancer. 2024; 15(4): 1115-1123.	doi: 10.7150/jca.91892	4A	Cell image dupl' from Fig. 8A of -->	BioMed Research International Volume 2022, Article ID 2337447 DOI: 10.1155/2022/2337447 (**RETRACTED)
9	J. Cancer. 2024; 15(4): 1115-1123.	doi: 10.7150/jca.91892	3A	Cell images dupl' from Fig. 6A of -->	BioMed Research International Volume 2022, Article ID 2337447 DOI: 10.1155/2022/2337447 (**RETRACTED)
10	J. Cancer. 2024; 15(4): 1115-1123.	doi: 10.7150/jca.91892	4C	Cell image dupl' from Fig. 2C of -->	J. Cancer. 2021; 12(11): 3291-3298. doi: 10.7150/jca.56218
10	J. Cancer. 2024; 15(4): 1115-1123.	doi: 10.7150/jca.91892	4C	… and dupl' again in Fig. 1C of -->	Open Medicine 2020; 15: 663-671 DOI: 10.1515/med-2020-0137
11	J. Cancer. 2024; 15(6): 1718-1730.	doi: 10.7150/jca.91184	2D	Cell image dupl' from Fig. 2A of -->	J. Oncol. Vol 2022, Article ID 4849174. DOI: 10.1155/2022/4849174
12	J. Cancer. 2024; 15(7): 2074-2094.	DOI: 10.7150/jca.93398	7A	Cell image dupl' from Fig. 4E of -->	Cells 2022, 11, 3958. DOI: 10.3390/cells11243958
13	J. Cancer. 2024; 15(10): 2981-2993.	DOI: 10.7150/jca.89970	2B	GAPDH blot dupl' from Fig. 1B of -->	Transl. Oncol. 2016, 9(6): 512-520. DOI: 10.1016/j.tranon.2016.09.009
14	J. Cancer. 2024; 15(10): 3114-3127.	DOI: 10.7150/jca.93833	6D	GAPDH blot dupl' from Fig. 8C of -->	Mediators of Inflammation. Volume 2023, Article ID 8052579 DOI: 10.1155/2023/8052579
14	J. Cancer. 2024; 15(10): 3114-3127.	DOI: 10.7150/jca.93833	1D/4J	GAPDH blot dupl' between Fig. 1D and Fig. 4J (vert resize)		2
15	J. Cancer. 2024; 15(12): 3995-4006.	DOI: 10.7150/jca.90087	3C & 5E	Cell images dupl' from Fig. 2B of -->	Journal of Oncology. Volume 2022, Article ID 3966386. DOI: 10.1155/2022/3966386
15	J. Cancer. 2024; 15(12): 3995-4006.	DOI: 10.7150/jca.90087	3C/5E	Cell image dupl' between Fig. 3C and Fig. 5E		3
16	J. Cancer. 2024; 15(13): 4374-4385.	DOI: 10.7150/jca.95876	2D	B-actin blot dupl' from blot in Fig. 1A of	Front. Oncol. 2023 13:1158087. DOI: 10.3389/fonc.2023.1158087
17	J. Cancer. 2024; 15(17): 5719-5728.	DOI: 10.7150/jca.99307	3D	GAPDH blot dupl' from Fig. 2F of -->	Biology Direct (2023) 18:51. DOI: 10.1186/s13062-023-00402-9
17	J. Cancer. 2024; 15(17): 5719-5728.	DOI: 10.7150/jca.99307	2A/5B	Cell images dupl' between Fig. 2A and Fig. 5B		4
18	J. Cancer. 2024; 15(19): 6160-6176.	DOI: 10.7150/jca.894292	13-2	Cell images dupl' from Fig. 11 of -->	Front. Pharmacol. 2023, 14:1134758. DOI: 10.3389/fphar.2023.1134758
19	J. Cancer. 2024; 15(19): 6345-6354.	DOI: 10.7150/jca.100840	5C	p-SRC blot dupl' from p-Akt blot in Fig. 4C of -->	J. Ginseng Res. 46 (2022) 396e407 DOI: 10.1016/j.jgr.2021.07.004
19	J. Cancer. 2024; 15(19): 6345-6354.	DOI: 10.7150/jca.100840	2	Cell images dupl' within Fig. 2		5
20	J. Cancer. 2024; 15(1): 232-250.	doi: 10.7150/jca.87733	10B/11B	GAPDH blot in Fig. 10B dupl' with GAPDH blot in Fig. 11B (vert resize)
21	J. Cancer. 2024; 15(1): 251-274.	doi: 10.7150/jca.88397	13C	Cell image partially dupl' within Fig. 13C
22	J. Cancer. 2024; 15(2): 309-316.	doi: 10.7150/jca.89059	3B/D	B-actin blotin Fig. 3B dupl' with B-actin blot in Fig. 3D
23	J. Cancer. 2024; 15(2): 370-382.	doi: 10.7150/jca.83856	3F/4F	GAPDH blot in Fig 3F dupl' (180 rotate) from GAPDH blot in Fig. 4F
24	J. Cancer. 2024; 15(2): 494-507.	doi: 10.7150/jca.89986	4A	Clear discontinuity (splice) in Caspase-1 p20 blot
25	J. Cancer. 2024; 15(2): 545-559.	doi: 10.7150/jca.90236	1A	Histology image dupl' within Fig. 1A
26	J. Cancer 2024; 15(3): 659-670.	doi: 10.7150/jca.88555	1D	Cell image partially dupl' within Fig. 1D
26	J. Cancer 2024; 15(3): 659-670.	doi: 10.7150/jca.88555	2A	Cell images partially dupl' within Fig. 2A
27	J. Cancer 2024; 15(3): 685-698	doi: 10.7150/jca.90574	2B/C	Cell image dupl' between Fig. 2B/C
28	J. Cancer 2024; 15(3): 699-713	doi: 10.7150/jca.90371	3A	Cell image dupl' within Fig. 3A
28	J. Cancer 2024; 15(3): 699-713	doi: 10.7150/jca.90371	11A/B	B-actin blot dupl' between Fig. 11A/B
29	J. Cancer 2024; 15(3): 764-775	doi: 10.7150/jca.90051	2E	Cell image partially dupl' within Fig. 2E
29	J. Cancer 2024; 15(3): 764-775	doi: 10.7150/jca.90051	2F	Cell images partially dupl' within Fig. 2F
29	J. Cancer 2024; 15(3): 764-775	doi: 10.7150/jca.90051	2G	Cell images partially dupl' within Fig. 2G
30	J. Cancer 2024; 15(4): 990-998	doi: 10.7150/jca.90321	4F	pAkt blots on right are overexposures of those on the left
31	J. Cancer 2024; 15(4): 999-1008	doi: 10.7150/jca.90756	2C	Multiple partial dupl' of cell images within Fig. 2C
31	J. Cancer 2024; 15(4): 999-1008	doi: 10.7150/jca.90756	3C	Multiple partial dupl' of cell images within Fig. 3C
31	J. Cancer 2024; 15(4): 999-1008	doi: 10.7150/jca.90756	2C/3C	Cell image dupl' between Fig. 2C and 3C
32	J. Cancer 2024; 15(4): 999-1008	doi: 10.7150/jca.90756	5	Akt blot dupl' within Fig. 5
33	J. Cancer 2024; 15(4): 1124-1137	doi: 10.7150/jca.91360	5B/C	Tumor images dupl' between Fig. 5B and Fig. 5C
34	J. Cancer 2024; 15(5): 1138-1152	doi: 10.7150/jca.90422	1/5A/5B/7B	Same GAPDH loading control used for 14 separate western blots
35	J. Cancer 2024; 15(5): 1257-1270	doi: 10.7150/jca.89485	2D/J	P-p38 blot in Fig. 2D dupl' with p38 blot in Fig. 2J dupl' (180 rotate & vert stretch)
35	J. Cancer 2024; 15(5): 1257-1270	doi: 10.7150/jca.89485	3A/3J	Cell image dupl' between Fig. 3A and 3J
35	J. Cancer 2024; 15(5): 1257-1270	doi: 10.7150/jca.89485	3J	Multiple partial cell image dupl' within Fig. 3J
36	J. Cancer 2024; 15(5): 1257-1270	doi: 10.7150/jca.89485	4M/O	Cell images dupl' between Fig. 4M and Fig. 4O
36	J. Cancer 2024; 15(5): 1257-1270	doi: 10.7150/jca.89485	5I/5M	p62 western blot dupl' between Fig. 5I and Fig. 5M
37	J. Cancer 2024; 15(5): 1378-1396	doi: 10.7150/jca.91798	9B	Partial histology image dupl' within Fig. 9B
38	J. Cancer 2024; 15(5): 1462-1486	doi: 10.7150/jca.91944	11A	Partial cell image dupl' within Fig. 11A
39	J. Cancer 2024; 15(7): 1870-1879	doi: 10.7150/jca.92723	1E/4B	GAPDH blot dupl' between Fig. 1E and Fig. 4B
40	J. Cancer 2024; 15(7): 1966-1982	doi: 10.7150/jca.88887	11A	Graphs dupl' between panels within Fig. 11A
41	J. Cancer 2024; 15(8): 2110-2122	doi: 10.7150/jca.93373	3C/F	B-actin blot dupl' between Fig. 3C and Fig. 3F
42	J. Cancer 2024; 15(8): 2340-2353	doi: 10.7150/jca.93890	4C	Cell image dupl' (horiz' flip) within Fig. 4C
43	J. Cancer 2024; 15(8): 2361-2372	doi: 10.7150/jca.92087	3H	Partial cell image dupl' within Fig. 3H
43	J. Cancer 2024; 15(8): 2361-2372	doi: 10.7150/jca.92087	4A/B	Partial cell image dupl' between Fig. 4A and Fig. 4B
44	J. Cancer 2024; 15(9): 2448-2459	doi: 10.7150/jca.91566	5A/7A	p-Ezrin blot dupl' between Fig. 5A and Fig. 7A
44	J. Cancer 2024; 15(9): 2448-2459	doi: 10.7150/jca.91566	6B	Cell images dupl' within Fig. 6B
44	J. Cancer 2024; 15(9): 2448-2459	doi: 10.7150/jca.91566	6C	ICAM-1 and CD31 blots dupl' (vert' flip) within Fig. 6C
45	J. Cancer 2024; 15(9): 2561-2572	doi: 10.7150/jca.92386	1C/6C	Cell images dupl' between Fig. 1C and Fig. 6C
46	J. Cancer 2024; 15(9): 2601-2612	doi: 10.7150/jca.91955	2A/2B	b-actin blots dupl' between Fig. 2A and Fig. 2B
46	J. Cancer 2024; 15(9): 2601-2612	doi: 10.7150/jca.91955	2D/2F	P-CHK2 blots dupl' between Fig. 2D and Fig. 2F
46	J. Cancer 2024; 15(9): 2601-2612	doi: 10.7150/jca.91955	2D/2G	b-actin blots dupl' between Fig. 2D and Fig. 2G
46	J. Cancer 2024; 15(9): 2601-2612	doi: 10.7150/jca.91955	2E/2H	b-actin blots dupl' betweenFig. 2E and Fig. 2H
46	J. Cancer 2024; 15(9): 2601-2612	doi: 10.7150/jca.91955	2A/5G	b-actin blots dupl' between Fig. 2A and Fig. 5G
46	J. Cancer 2024; 15(9): 2601-2612	doi: 10.7150/jca.91955	2D/5H	b-actin blots dupl' between Fig. 2D and Fig. 5H
47	J. Cancer 2024; 15(10): 3034-3044	doi: 10.7150/jca.88612	2B	Multiple cell images (partial & full) dupl' within Fig. 2B
48	J. Cancer 2024; 15(10): 3183-3198	doi: 10.7150/jca.93789	5A	Partial cell image dupl' within Fig. 5A
48	J. Cancer 2024; 15(10): 3183-3198	doi: 10.7150/jca.93789	2D/5B	Cell image dupl' between Fig. 2D and Fig. 5B
49	J. Cancer 2024; 15(11): 3242-3253	doi: 10.7150/jca.94343	1G/H	GAPDH blot dupl' between Fig. 1G and Fig. 1H
49	J. Cancer 2024; 15(11): 3242-3253	doi: 10.7150/jca.94343	3G/5F	Cell images dupl' between Fig. 3C and Fig. 5E
49	J. Cancer 2024; 15(11): 3242-3253	doi: 10.7150/jca.94343	3C/5E	Cell images partially dupl' between Fig. 3G and Fig. 5H
50	J. Cancer 2024; 15(11): 3297-3312	doi: 10.7150/jca.95549	3B/5C	ACAT1 blot dupl' between panels in Fig. 3B. and Fig. 5C
51	J. Cancer 2024; 15(11): 3466-3480	doi: 10.7150/jca.94452	4/6B	GSK3B blot in Fig. 4 dupl' with GAPDH blot in Fig. 6B
51	J. Cancer 2024; 15(11): 3466-3480	doi: 10.7150/jca.94452	4/6B	Same GAPDH loading control used for 17 separate blots
52	J. Cancer 2024; 15(11): 3481-3494	doi: 10.7150/jca.94685	8B	Partial cell image dupl' w. 180 rotate within Fig. 8B
53	J. Cancer 2024; 15(12): 3645-3662	doi: 10.7150/jca.94902	10E	Cell images dupl' within Fig. 10E
53	J. Cancer 2024; 15(12): 3645-3662	doi: 10.7150/jca.94902	10H	Partial cell image dupl' w. 45 rotation within Fig. 10H
54	J. Cancer 2024; 15(12): 3913-3929	doi: 10.7150/jca.93208	4C	Flow cytometry graph dupl' within Fig. 4C
55	J. Cancer 2024; 15(13): 4097-4112	doi: 10.7150/jca.96306	1D/3E	Images partically dupl. between Fig. 1D and Fig. 3E
55	J. Cancer 2024; 15(13): 4097-4112	doi: 10.7150/jca.96306	3E	Images partically dupl' within Fig. 3E
56	J. Cancer 2024; 15(14): 4448-4466	doi: 10.7150/jca.96500	4B/8C	GAPDH blot in Fig. 4B dupl' with B-actin blot in Fig. 8C
56	J. Cancer 2024; 15(14): 4448-4466	doi: 10.7150/jca.96500	4E/6H	B-actin blot in Fig. 4E dupl' with B-actin blot in Fig. 6H
57	J. Cancer 2024; 15(14): 4490-4502	doi: 10.7150/jca.96185	Figure 4B	MPP7 and GAPDH blots dupl' within Fig. 4B
57	J. Cancer 2024; 15(14): 4490-4502	doi: 10.7150/jca.96185	4C	Partial cell image dupl' within Fig. 4C
58	J. Cancer 2024; 15(14): 4534-4550	doi: 10.7150/jca.95407	Figure 3A	Cell image dupl' within Fig. 3A
58	J. Cancer 2024; 15(14): 4534-4550	doi: 10.7150/jca.95407	7A/7B/8A/8B	Loading controls shared across 12 separate blots in Figs. 7A/7B/8A/8B
59	J. Cancer 2024; 15(14): 4801-4817	doi: 10.7150/jca.98075	2D	Caspase 3 & 7 blots from diff' cells dupl' within Fig. 2D
60	J. Cancer 2024; 15(15): 5007-5019	doi: 10.7150/jca.95816	3G/6C	B-actin blot in Fig. 3G dupl' with ICAM-1 blot in Fig. 6C
61	J. Cancer 2024; 15(16): 5149-5164	doi: 10.7150/jca.98238	4A/6F	NEDD1 blot dupl' between Fig. 4A and Fig. 6F (recolored)
62	J. Cancer 2024; 15(16): 5288-5307	doi: 10.7150/jca.98738	1C	Partial cell image dupl' (w. rotation) within Fig. 1C
62	J. Cancer 2024; 15(16): 5288-5307	doi: 10.7150/jca.98738	1D	Partial cell image dupl's (w. rotation) within Fig. 1D
63	J. Cancer 2024; 15(16): 5308-5317	doi: 10.7150/jca.96001	2A/2B	Akt blot dupl' (w. rotation) within Fig 2
64	J. Cancer 2024; 15(16): 5351-5366	doi: 10.7150/jca.88767	7E	Partial cell image dupl' within Fig. 7E
65	J. Cancer 2024; 15(17): 5691-5709	doi: 10.7150/jca.98240	12	Cell image dupl' within Fig. 12
66	J. Cancer 2024; 15(17): 5810-5827	doi: 10.7150/jca.98915	3B	Cell image dupl's within Fig. 3B (recolored)
67	J. Cancer 2024; 15(18): 5876-5896	doi: 10.7150/jca.100706	4E/10D	ZEB1 blot in Fig. 4E dupl' with Vegfa blot in Fig. 10D (w. rotation)
68	J. Cancer 2024; 15(18): 6710-6723	doi: 10.7150/jca.96162	7D	Cell images partial dupl' within Fig. 7D

### Sheet: 2025
Page	Citation	DOI	Figure(s)	Problem	Other Paper
1	J. Cancer. 2025; 16(1): 12-33	DOI: 10.7150/jca.96848	3B	Cell images in Fig. 3B dupl' with cell images in Fig. 4 of -->	Saudi Pharm Jour. 2023; 21: 101794. DOI: 10.1016/j.jsps.2023.101794
1	J. Cancer. 2025; 16(1): 12-33	DOI: 10.7150/jca.96848	3A	Cell images in Fig. 3A dupl' with cell images in Fig. 5 of -->	Sci. Rep. 2024; 14: 7202. DOI: 10.1038/s41598-024-57680-0
2	J. Cancer. 2025; 16(1): 44-54	DOI: 10.7150/jca.95266	1G/1I	Cell images in Fig. 1G/1I dupl' with cell images in Fig. 2C/E of -->	Heliyon (2024) e27722. DOI: 10.1016/j.heliyon.2024.227722
2	J. Cancer. 2025; 16(1): 44-54	DOI: 10.7150/jca.95266	1I	Cell image in Fig. 1I dupl' with cell image in Fig. 1F of -->	Heliyon (2024) e27722. DOI: 10.1016/j.heliyon.2024.227722
2	J. Cancer. 2025; 16(1): 44-54	DOI: 10.7150/jca.95266	1G	Cell image in Fig. 1G dupl' with cell image in Fig. 13F of -->	Sci Rep (2024) 14: 15758. DOI: 10.1038/s41598-024-66484-1
3	J. Cancer. 2025; 16(1): 44-54	DOI: 10.7150/jca.95266	3E	Cell images in Fig. 3E dupl' with cell images in Fig. 2C/E of -->	Heliyon (2024) e27722. DOI: 10.1016/j.heliyon.2024.227722
3	J. Cancer. 2025; 16(1): 44-54	DOI: 10.7150/jca.95266	3C/E	Cell images in Fig. 3C/E dupl' with cell images in Fig. 2C/D of -->	Int J Med Sci. 2021; 18(7): 1609-1617. DOI: 10.7150/ijms.52206
4	J. Cancer. 2025; 16(2): 590-602	DOI: 10.7150/jca.97034	4B	Graphs in Fig. 4B dupl' with graphs in Fig. 7B of -->	Inflamm Immun Dis 2025; 13: e70224. DOI: 10.1002/iid3.70224
4	J. Cancer. 2025; 16(2): 590-602	DOI: 10.7150/jca.97034	4B	Graphs in Fig. 4B dupl' with graphs in Fig. 9C of -->	Sci Rep (2023) 13: 3820. DOI: 10.1038/s41598-023-30413-5
5	J. Cancer. 2025; 16(7): 2388-2400	DOI: 10.7150/jca.103286	7B	Blots in Fig. 7B dupl' with blots in Fig. 2F/H of -->	Biosci. Rep. 2021; 41: BSR20210138. DOI: 10.1042/BSR20210138
5	J. Cancer. 2025; 16(7): 2388-2400	DOI: 10.7150/jca.103286	7A	Cell images in Fig. 7A dupl' with cell images in Fig. 5D of -->	Comput. Math Methods Med. 2021; ID 3957738. DOI: 10.1155/2021/3957738 *RETRACTED*
6	J. Cancer. 2025; 16(13): 3884-3896	DOI: 10.7150/jca.115525	7B	Blots in Fig. 7B dupl'' with blots in Fig. 2C of -->	J. Cancer. 2024; 15(9): 2601-2612. DOI: 10.7150/jca.91955
7	J. Cancer. 2025; 16(1): 315-330	DOI: 10.7150/jca.102618	3B	Cell images dupl' within Fig. 3B
7	J. Cancer. 2025; 16(1): 315-330	DOI: 10.7150/jca.102618	7A/D/G/J	B-actin blots dupl' in Fig. 7A/D/G/J but protein-of-interest blots different origins
7	J. Cancer. 2025; 16(1): 315-330	DOI: 10.7150/jca.102618	4A	Flow cytometry graph dupl' within Fig. 4A
8	J. Cancer. 2025; 16(2): 406-416	DOI: 10.7150/jca.102360	2/3	Flow cytometry graphs dupl' between Figs. 2 and 3
8	J. Cancer. 2025; 16(2): 406-416	DOI: 10.7150/jca.102360	4G	Cell image dupl' within Fig. 4G (w. 45 rotation)
9	J. Cancer. 2025; 16(2): 445-459	DOI: 10.7150/jca.100951	2G	Cell images partially dupl' within Fig. 2G
9	J. Cancer. 2025; 16(2): 445-459	DOI: 10.7150/jca.100951	3H	Cell images partially dupl' within Fig. 3H
10	J. Cancer. 2025; 16(2): 521-532	DOI: 10.7150/jca.101285	4E/F	Cell images partially dupl' between Fig. 4E and Fig. 4F
10	J. Cancer. 2025; 16(2): 521-532	DOI: 10.7150/jca.101285	4I/J	Cell images partially dupl' between Fig. 4I and Fig. 4J
11	J. Cancer. 2025; 16(3): 765-783	DOI: 10.7150/jca.101798	6D/7D	FOXM1 blot dupl' between Fig. 6D and Fig. 7D
12	J. Cancer. 2025; 16(4): 1066-1077	DOI: 10.7150/jca.102201	4A	Cell image partially dupl' within Fig. 4A
13	J. Cancer. 2025; 16(4): 1202-1214	DOI: 10.7150/jca.103482	2F/4C	CD133 blot dupl' between Fig. 2F and Fig. 4C
13	J. Cancer. 2025; 16(4): 1202-1214	DOI: 10.7150/jca.103482	6I	Cell image partially dupl' within Fig. 6I
14	J. Cancer. 2025; 16(4): 1296-1309	DOI: 10.7150/jca.104000	4B/6A	Tubulin blot partially dupl' between Fig. 4B and Fig. 6A
14	J. Cancer. 2025; 16(4): 1296-1309	DOI: 10.7150/jca.104000	5B/6B	Galectin-8 blot partically dupl' between Fig. 5B and Fig. 6B
15	J. Cancer. 2025; 16(4): 1348-1362	DOI: 10.7150/jca.103229	2A/5D	GAPDH blot dupl' between Fig. 2A and Fig. 5D
15	J. Cancer. 2025; 16(4): 1348-1362	DOI: 10.7150/jca.103229	2E/3C	GAPDH blot dupl' between Fig. 2E and Fig. 3C
16	J. Cancer. 2025; 16(5): 1555-1562	DOI: 10.7150/jca.104142	2B	Cell image partial dupl' within Fig. 2B (w. rotation)
17	J. Cancer. 2025; 16(5): 1598-1617	DOI: 10.7150/jca.97784	2E/2I	Cell image dupl' between Fig. 2E and Fig. 2I
18	J. Cancer. 2025; 16(5): 1618-1630	DOI: 10.7150/jca.94822	2C/5E	Flow cytometry graphs dupl' between Figs. 2C and 5E
19	J. Cancer. 2025; 16(5): 1618-1630	DOI: 10.7150/jca.94822	5E	Flow cytometry graphs dupl' within Fig. 5E
20	J. Cancer. 2025; 16(5): 1618-1630	DOI: 10.7150/jca.94822	2F/4G	Cell images partially dupl' between Fig. 2F and Fig. 4G
21	J. Cancer. 2025; 16(5): 1694-1708	DOI: 10.7150/jca.105425	3A/3C	NUPR1 blot dupl' between Fig. 3A and 3C (horiz' flip & B/C adjust)
22	J. Cancer. 2025; 16(5): 1905-1917	DOI: 10.7150/jca.105557	9C/10F	P21 blot in Fig. 9C dupl' with B-actin blot in Fig. 10F
23	J. Cancer. 2025; 16(7): 2087-2102	DOI: 10.7150/jca.104389	10B	Cell image dupl' within Fig. 10B (w. rotation)
24	J. Cancer. 2025; 16(7): 2233-2249	DOI: 10.7150/jca.105120	3C/D	Cell image partially dupl' between Fig. 3B and Fig. 3C
24	J. Cancer. 2025; 16(7): 2233-2249	DOI: 10.7150/jca.105120	3E	Cell image partially dupl' within Fig. 3E
25	J. Cancer. 2025; 16(7): 2434-2448	DOI: 10.7150/jca.99599	3F	Blots dupl' within Fig. 3F
25	J. Cancer. 2025; 16(7): 2434-2448	DOI: 10.7150/jca.99599	3F/4D	Blots dupl' between Fig. 3F and Fig. 4D
26	J. Cancer. 2025; 16(8): 2466-2475	DOI: 10.7150/jca.98431	3A/5A	P-EGFR blot in Fig. 3A dupl' with N-cadherin blot in Fig. 5A (resized)
27	J. Cancer. 2025; 16(10): 3080-3093	DOI: 10.7150/jca.111459	2G/7E	Cell image dupl' between Fig. 2G and Fig. 7E
28	J. Cancer. 2025; 16(10): 3180-3191	DOI: 10.7150/jca.114495	4	Cell images partial dupl' within Fig. 4
29	J. Cancer. 2025; 16(11): 3329-3342	DOI: 10.7150/jca.115892	3B/3C	IP/Blot dupl' between Fig. 3B and 3C (exposure, resize, rotate)
30	J. Cancer. 2025; 16(12): 3729-3745	DOI: 10.7150/jca.111383	1I	SOX2 and OCT4 blot dupl' within Fig. 1I
31	J. Cancer. 2025; 16(13): 3928-3941	DOI: 10.7150/jca.112791	7F/7G/8K/8L	Blots dupl' between Fig. 7 and Fig 8 (resized, faded, diff' quant)
31	J. Cancer. 2025; 16(13): 3928-3941	DOI: 10.7150/jca.112791	8E	Cell images partial dupl' within Fig. 8E
31	J. Cancer. 2025; 16(13): 3928-3941	DOI: 10.7150/jca.112791	8F	Cell images partial dupl' within Fig. 8F
32	J. Cancer. 2025; 16(14): 4117-4129	DOI: 10.7150/jca.119549	1/2	Cell images botjh partial and full dupl' between Fig. 1 and Fig. 2
33	J. Cancer. 2025; 16(15): 4284-4291	DOI: 10.7150/jca.119706	5A/5B	GLH blot partial dupl' between Fig. 5A and Fig. 5B (exposure & resize)
33	J. Cancer. 2025; 16(15): 4284-4291	DOI: 10.7150/jca.119706	5A	GLH blot dupl' within Fig. 5A (exposure & resize)
67	J. Cancer 2024; 15(18): 5876-5896	doi: 10.7150/jca.100706	4E/10D	ZEB1 blot in Fig. 4E dupl' with Vegfa blot in Fig. 10D (w. rotation)
68	J. Cancer 2024; 15(18): 6710-6723	doi: 10.7150/jca.96162	7D	Cell images partial dupl' within Fig. 7D
